# The reference-free pangenome of *Arabidopsis thaliana*

**DOI:** 10.1101/2025.06.25.661508

**Authors:** Lia Obinu, Andrea Guarracino, Urmi Trivedi, Andrea Porceddu

## Abstract

For several decades, scientists relied on unique reference genomes as the basis for various genomic studies. This methodology presents multiple drawbacks, particularly for variation studies, often yielding unrepresentative and incomplete observations regarding the diversity of the species or group under study. Pangenomes are collections of genomic sequences from several individuals of a species or population, which allow to overcome the limitations of studies based on a single reference genome.

In this study, we produced a 93-assembly pangenome of the model plant *Arabidopsis thaliana* using the reference-free method PanGenome Graph Builder (PGGB). The aim was to investigate the diversity within this species using this novel methodology, encompassing genomic sequences, genes, and pseudogenes. The pangenome exhibited a total length of 488.78 Mb, consisting of 30,391,243 nodes and 7,189,634 edges. We mapped a total of 2,325,577 genes and 23,894 pseudogenes across 93 assemblies, of which 36% and 0.9%, respectively, were classified as core. The observed variation in terms of genes and especially pseudogenes related to the geographical distance between sampling sites. Since the simulated pangenome growth curve based on gene did not reach a plateau, new accessions could potentially expand the represented diversity. This study enriches our understanding of intra-specific variation in *A. thaliana* and provides a new viewpoint on the potential applications of pangenomes in diversity research.
