## Supplementary material for "The reference-free pangenome of *Arabidopsis thaliana*": Table_S1_accessions_coordinates.xlsx

### Sheet: S_accessions_coordinates
Table S1. List of assemblies of A. thaliana employed in this study with associated GenBank and project IDs, and collection sites of the samples.
Genebank	Accession_name	Country	Project_ID	Latitude	Longitude	Assembly level
GCA_946404075	ANGE-B-10	France	PRJEB55353	43.9121	1.6569	Chromosome
GCA_946415005	ANGE-B-2	France	PRJEB55353	43.9121	1.65685	Chromosome
GCA_946402385	AUZE-A-5	France	PRJEB55353	43.5278	1.49163	Chromosome
GCA_946404995	BANI-C-1	France	PRJEB55353	43.0436	0.234303	Chromosome
GCA_946406595	BANI-C-12	France	PRJEB55353	43.0436	0.234303	Chromosome
GCA_946406735	BARA-C-3	France	PRJEB55353	44.2708	2.42755	Chromosome
GCA_946404385	BARA-C-5	France	PRJEB55353	44.2708	2.42755	Chromosome
GCA_946410165	BARC-A-12	France	PRJEB55353	43.362	0.387723	Chromosome
GCA_946407145	BARC-A-17	France	PRJEB55353	43.362	0.387723	Chromosome
GCA_946403525	BELC-C-10	France	PRJEB55353	44.3892	2.33664	Chromosome
GCA_946408975	BELC-C-12	France	PRJEB55353	44.3892	2.33664	Chromosome
GCA_946409395	BROU-A-10	France	PRJEB55353	43.9993	2.62168	Chromosome
GCA_946406975	CAMA-C-2	France	PRJEB55353	43.8249	2.88166	Chromosome
GCA_946408575	CAMA-C-9	France	PRJEB55353	43.8249	2.88166	Chromosome
GCA_946405525	FERR-A-12	France	PRJEB55353	43.6577	2.44371	Chromosome
GCA_946403025	FERR-A-8	France	PRJEB55353	43.6577	2.4437	Chromosome
GCA_946412065	GAIL-B-11	France	PRJEB55353	43.909	1.90108	Chromosome
GCA_946412005	IP-Hum-4	Spain	PRJEB55353	42.2272	-3.68889	Chromosome
GCA_946415655	LACR-C-14	France	PRJEB55353	43.0002	1.07562	Chromosome
GCA_946406525	Ler-0	Poland	PRJEB55353	52.7325	15.2369	Chromosome
GCA_946411655	MERE-A-13	France	PRJEB55353	42.6566	1.83622	Chromosome
GCA_946405905	MONTM-B-16	France	PRJEB55353	42.8612	0.596869	Chromosome
GCA_946415625	MONTM-B-7	France	PRJEB55353	42.8612	0.596869	Chromosome
GCA_946413405	PREI-A-14	France	PRJEB55353	43.7179	0.623298	Chromosome
GCA_946408365	SALE-A-10	France	PRJEB55353	43.025	0.965965	Chromosome
GCA_946409815	SALE-A-17	France	PRJEB55353	43.025	0.965965	Chromosome
GCA_946406325	IP-Alo-0	Spain	PRJEB55353	40.1097	-7.47615	Chromosome
GCA_946411375	IP-Cas-0	Spain	PRJEB55353	38.5341	-3.39072	Chromosome
GCA_946415165	IP-Evs-0	Spain	PRJEB55353	40.4792	-3.9597	Chromosome
GCA_946405545	IP-Evs-12	Spain	PRJEB55353	40.4792	-3.9597	Chromosome
GCA_946406625	IP-Hom-4	Spain	PRJEB55353	40.8168	-1.68601	Chromosome
GCA_946412225	IP-Mdc-14	Spain	PRJEB55353	38.8743	-3.52962	Chromosome
GCA_946413305	IP-Med-3	Spain	PRJEB55353	42.4552	-6.76574	Chromosome
GCA_946405265	IP-Met-6	Spain	PRJEB55353	40.2617	-4.1546	Chromosome
GCA_946411885	IP-Mos-5	Spain	PRJEB55353	40.0406	-7.1103	Chromosome
GCA_946410485	IP-Alo-19	Spain	PRJEB55353	40.1097	-7.47615	Chromosome
GCA_946415445	IP-Cas-6	Spain	PRJEB55353	38.5341	-3.39072	Chromosome
GCA_946414305	IP-Cat-0	Spain	PRJEB55353	40.5421	-3.68695	Chromosome
GCA_946411425	IP-Hom-0	Spain	PRJEB55353	40.8168	-1.68601	Chromosome
GCA_946413285	IP-Hum-2	Spain	PRJEB55353	42.2272	-3.68889	Chromosome
GCA_946407795	IP-Lor-16	Spain	PRJEB55353	38.8601	-0.263499	Chromosome
GCA_946405725	IP-Med-0	Spain	PRJEB55353	42.4552	-6.76574	Chromosome
GCA_946411805	IP-Mos-9	Spain	PRJEB55353	40.0406	-7.1103	Chromosome
GCA_946404515	IP-San-9	Spain	PRJEB55353	38.3314	-3.50888	Chromosome
GCA_946413935	IP-Sln-22	Spain	PRJEB55353	40.3569	-3.99484	Chromosome
GCA_946414125	Cvi-0	Cape Verde	PRJEB55353	15.1111	-23.6167	Chromosome
GCA_946406895	Rabacal-1	Madeira (Portugal)	PRJEB55353	32.7536	-17.1297	Chromosome
GCA_946409825	Tanz-1	Tanzania	PRJEB55353	-2.87389	36.2128	Chromosome
GCA_949796705	11C1	United Kingdom	PRJEB55632	55.8877	-3.21072	Chromosome
GCA_949796375	Bon-1	Sweden	PRJEB55632	62.8794	18.4473	Chromosome
GCA_949796635	DraIII-1	Czech Republic	PRJEB55632	49.4112	16.2815	Chromosome
GCA_949796455	Gel-1	Netherlands	PRJEB55632	51.0167	5.86667	Chromosome
GCA_949796525	HR-10	United Kingdom	PRJEB55632	51.4083	-0.6383	Chromosome
GCA_949796655	Iasi-1	Romania	PRJEB55632	47.16	27.59	Chromosome
GCA_949796755	IP-Fel-2	Spain	PRJEB55632	43.31	-5.7	Chromosome
GCA_949796475	IP-Piq-0	Spain	PRJEB55632	42.1	-2.56	Chromosome
GCA_949796605	Ru-2	Germany	PRJEB55632	48.56	9.16	Chromosome
GCA_949796645	T850	Sweden	PRJEB55632	55.9419	13.5603	Chromosome
GCA_949796715	IP-Bus-0	Spain	PRJEB55632	36.97	-3.28	Chromosome
GCA_949796385	IP-Ini-0	Spain	PRJEB55632	40.46	-3.75	Chromosome
GCA_949796485	IP-Tri-0	Spain	PRJEB55632	37.38	-6.01	Chromosome
GCA_949796665	IP-Per-0	Spain	PRJEB55632	37.6	-1.12	Chromosome
GCA_949796415	Etna-2	Italy	PRJEB55632	37.69	14.98	Chromosome
GCA_946499705	Col-0	Poland	PRJEB50694	52.7325	15.2369	Chromosome
GCA_946499665	Ey15-2	Germany	PRJEB50694	48.4345	8.76781	Chromosome
GCA_933208065	Kew-1	United Kingdom	PRJEB51511	51.4819	-0.2887	Chromosome
GCA_024498555	1254	Sweden	PRJNA779205	59.4333	17.0167	Chromosome
GCA_024498515	5856	Sweden	PRJNA779205	63.0092	17.485	Chromosome
GCA_024498495	6021	Sweden	PRJNA779205	56.068	14.2815	Chromosome
GCA_024498475	6024	Sweden	PRJNA779205	55.7509	13.3712	Chromosome
GCA_024498455	9412	Sweden	PRJNA779205	56.1633	14.6806	Chromosome
GCA_024498435	9470	Sweden	PRJNA779205	55.705	13.196	Chromosome
GCA_904420315	Cdm-0 (AT9943)	Spain	PRJEB40125	39.73	-5.7428	Complete genome
GCA_020911765	Col-0	USA	PRJNA777107	38.3	-92.3	Chromosome
GCA_023115395	Col-0	USA	PRJNA828135	38.3	-92.3	Complete genome
GCA_025388435	TOU-A1	France	PRJNA834751	46.6667	4.11667	Chromosome
GCA_001651475	Ler	Germany	PRJNA311266	47.984	10.8719	Chromosome
GCA_900660825	Ler-0	Germany	PRJEB30763	47.984	10.8719	Chromosome
GCA_902460265	An-1	Belgium	PRJEB31147	51.2167	4.4	Chromosome
GCA_902460315	Eri-1	Sweden	PRJEB31147	56.4	15.4	Chromosome
GCA_902460295	Sha	Afghanistan	PRJEB31147	37.29	71.3	Chromosome
GCA_902460305	Kyo	Japan	PRJEB31147	35.0085	135.752	Chromosome
GCA_902460275	Cvi-0	Cape Verde	PRJEB31147	15.1111	-23.6167	Chromosome
GCA_902460285	Ler	Germany	PRJEB31147	47.984	10.8719	Chromosome
GCA_902825305	Col-0	USA	PRJEB37252	38.3	-92.3	Chromosome
GCA_903064285	KBS-Mac-74	USA	PRJEB37257	42.405	-85.398	Chromosome
GCA_903064295	Ty-1	United Kingdom	PRJEB37258	56.4	-5.2	Chromosome
GCA_903064325	Kn-0	Lithuania	PRJEB37260	54.8969	23.8924	Chromosome
GCA_903064275	Ler-0	Germany	PRJEB37261	47.984	10.8719	Chromosome
GCA_000001735	Col-0	USA	PRJNA10719	38.3	-92.3	Complete genome
GCA_028009825	Col-0	USA	PRJNA915353	38.3	-92.3	Chromosome
GWHBDNP00000000	Col-0	USA	PRJCA005809	38.3	-92.3	Chromosome
GWHBFWQ00000000	Col-0	USA	PRJCA007112	38.3	-92.3	Chromosome
