## Supplementary material for "The reference-free pangenome of *Arabidopsis thaliana*": Table_S3_List_of_unmapped_genes.xlsx

### Sheet: Sheet1
Table S3. Genes not mapped with odgi untangle in the A. thaliana pangenome
chr1	chr2	chr3	chr4	chr5
AT1G01040	AT2G00340	AT3G00170	AT4G00163	AT5G00390
AT1G01050	AT2G00420	AT3G00180	AT4G00342	AT5G00400
AT1G01160	AT2G00430	AT3G00220	AT4G00360	AT5G00410
AT1G01170	AT2G00470	AT3G00240	AT4G00370	AT5G00420
AT1G01210	AT2G00570	AT3G00300	AT4G00600	AT5G00440
AT1G01220	AT2G00640	AT3G00360	AT4G00650	AT5G00460
AT1G01310	AT2G00680	AT3G00480	AT4G00651	AT5G00490
AT1G01448	AT2G00720	AT3G00620	AT4G00660	AT5G00505
AT1G01650	AT2G00780	AT3G00630	AT4G00690	AT5G00520
AT1G01720	AT2G00870	AT3G00660	AT4G00750	AT5G00540
AT1G01725	AT2G00960	AT3G00670	AT4G00760	AT5G00550
AT1G01730	AT2G00980	AT3G00720	AT4G00850	AT5G00585
AT1G01750	AT2G01000	AT3G00770	AT4G00880	AT5G00610
AT1G01760	AT2G01008	AT3G00810	AT4G00890	AT5G00615
AT1G01840	AT2G01023	AT3G00850	AT4G00910	AT5G00630
AT1G01860	AT2G01035	AT3G00880	AT4G00925	AT5G00640
AT1G01900	AT2G01090	AT3G00900	AT4G00975	AT5G00685
AT1G01910	AT2G01110	AT3G00950	AT4G00990	AT5G00735
AT1G02065	AT2G01200	AT3G00980	AT4G01026	AT5G00770
AT1G02230	AT2G01280	AT3G01035	AT4G01280	AT5G00780
AT1G02305	AT2G01340	AT3G01140	AT4G01370	AT5G00800
AT1G02310	AT2G01379	AT3G01200	AT4G01593	AT5G00875
AT1G02320	AT2G01400	AT3G01205	AT4G01670	AT5G00930
AT1G02420	AT2G01410	AT3G01210	AT4G01700	AT5G00940
AT1G02430	AT2G01440	AT3G01250	AT4G01750	AT5G00955
AT1G02520	AT2G01505	AT3G01280	AT4G01790	AT5G01015
AT1G02590	AT2G01630	AT3G01285	AT4G01895	AT5G01110
AT1G02620	AT2G01640	AT3G01295	AT4G01897	AT5G01155
AT1G02705	AT2G01680	AT3G01305	AT4G01910	AT5G01175
AT1G02860	AT2G01750	AT3G01345	AT4G01920	AT5G01215
AT1G02870	AT2G01760	AT3G01350	AT4G01925	AT5G01225
AT1G02950	AT2G01860	AT3G01360	AT4G01935	AT5G01320
AT1G02965	AT2G01870	AT3G01405	AT4G01940	AT5G01350
AT1G03090	AT2G02010	AT3G01415	AT4G02040	AT5G01455
AT1G03100	AT2G02030	AT3G01440	AT4G02050	AT5G01480
AT1G03165	AT2G02147	AT3G01470	AT4G02060	AT5G01540
AT1G03200	AT2G02440	AT3G01500	AT4G02140	AT5G01560
AT1G03290	AT2G02450	AT3G01575	AT4G02200	AT5G01570
AT1G03320	AT2G02490	AT3G01620	AT4G02320	AT5G01575
AT1G03380	AT2G02497	AT3G01705	AT4G02380	AT5G01595
AT1G03390	AT2G02520	AT3G01715	AT4G02450	AT5G01675
AT1G03410	AT2G02610	AT3G01735	AT4G02482	AT5G01705
AT1G03550	AT2G02620	AT3G01765	AT4G02510	AT5G01720
AT1G03660	AT2G02630	AT3G01780	AT4G02610	AT5G01725
AT1G03770	AT2G02635	AT3G01830	AT4G02620	AT5G01730
AT1G03940	AT2G02680	AT3G01835	AT4G02710	AT5G01735
AT1G03970	AT2G02720	AT3G01845	AT4G02715	AT5G01760
AT1G04030	AT2G02750	AT3G01865	AT4G02725	AT5G01765
AT1G04040	AT2G02800	AT3G01930	AT4G02875	AT5G01775
AT1G04053	AT2G03040	AT3G01935	AT4G02880	AT5G01815
AT1G04067	AT2G03240	AT3G01960	AT4G02890	AT5G01855
AT1G04100	AT2G03290	AT3G01975	AT4G02900	AT5G01880
AT1G04117	AT2G03420	AT3G01990	AT4G02950	AT5G01890
AT1G04220	AT2G03460	AT3G02020	AT4G02965	AT5G01920
AT1G04230	AT2G03567	AT3G02030	AT4G02970	AT5G01935
AT1G04290	AT2G03620	AT3G02095	AT4G03005	AT5G01980
AT1G04293	AT2G03630	AT3G02155	AT4G03015	AT5G02045
AT1G04313	AT2G03680	AT3G02160	AT4G03038	AT5G02055
AT1G04317	AT2G03690	AT3G02190	AT4G03039	AT5G02060
AT1G04327	AT2G03821	AT3G02195	AT4G03080	AT5G02065
AT1G04353	AT2G03855	AT3G02245	AT4G03085	AT5G02095
AT1G04357	AT2G03905	AT3G02250	AT4G03095	AT5G02120
AT1G04377	AT2G03925	AT3G02370	AT4G03115	AT5G02140
AT1G04397	AT2G03933	AT3G02380	AT4G03140	AT5G02150
AT1G04425	AT2G03965	AT3G02395	AT4G03180	AT5G02215
AT1G04480	AT2G04020	AT3G02410	AT4G03190	AT5G02235
AT1G04533	AT2G04038	AT3G02425	AT4G03195	AT5G02280
AT1G04543	AT2G04039	AT3G02670	AT4G03220	AT5G02355
AT1G04657	AT2G04085	AT3G02700	AT4G03260	AT5G02425
AT1G04693	AT2G04090	AT3G02780	AT4G03315	AT5G02520
AT1G04760	AT2G04160	AT3G02825	AT4G03330	AT5G02530
AT1G04790	AT2G04205	AT3G02832	AT4G03340	AT5G02560
AT1G04807	AT2G04270	AT3G02840	AT4G03350	AT5G02590
AT1G04837	AT2G04280	AT3G02920	AT4G03355	AT5G02635
AT1G04847	AT2G04285	AT3G02970	AT4G03360	AT5G02645
AT1G04887	AT2G04345	AT3G02980	AT4G03365	AT5G02680
AT1G04900	AT2G04375	AT3G03035	AT4G03400	AT5G02710
AT1G04903	AT2G04378	AT3G03055	AT4G03410	AT5G02720
AT1G04910	AT2G04390	AT3G03125	AT4G03438	AT5G02735
AT1G04945	AT2G04435	AT3G03200	AT4G03465	AT5G02745
AT1G04985	AT2G04465	AT3G03245	AT4G03490	AT5G02775
AT1G05005	AT2G04565	AT3G03255	AT4G03505	AT5G02780
AT1G05035	AT2G04615	AT3G03300	AT4G03535	AT5G02820
AT1G05057	AT2G04620	AT3G03320	AT4G03555	AT5G02830
AT1G05067	AT2G04665	AT3G03355	AT4G03610	AT5G02905
AT1G05103	AT2G04675	AT3G03425	AT4G03615	AT5G02985
AT1G05153	AT2G04775	AT3G03435	AT4G03620	AT5G03020
AT1G05163	AT2G04825	AT3G03465	AT4G03655	AT5G03030
AT1G05167	AT2G04840	AT3G03495	AT4G03665	AT5G03095
AT1G05183	AT2G04850	AT3G03645	AT4G03715	AT5G03135
AT1G05200	AT2G04880	AT3G03675	AT4G03728	AT5G03190
AT1G05205	AT2G04890	AT3G03685	AT4G03805	AT5G03300
AT1G05220	AT2G04985	AT3G03702	AT4G03895	AT5G03325
AT1G05227	AT2G05015	AT3G03725	AT4G03905	AT5G03330
AT1G05283	AT2G05070	AT3G03740	AT4G03935	AT5G03420
AT1G05287	AT2G05105	AT3G03795	AT4G03940	AT5G03430
AT1G05323	AT2G05195	AT3G03835	AT4G04055	AT5G03465
AT1G05333	AT2G05215	AT3G03900	AT4G04077	AT5G03470
AT1G05347	AT2G05245	AT3G03920	AT4G04195	AT5G03485
AT1G05373	AT2G05350	AT3G03985	AT4G04221	AT5G03515
AT1G05407	AT2G05400	AT3G04000	AT4G04402	AT5G03525
AT1G05447	AT2G05465	AT3G04065	AT4G04415	AT5G03553
AT1G05483	AT2G05535	AT3G04105	AT4G04460	AT5G03585
AT1G05523	AT2G05655	AT3G04180	AT4G04470	AT5G03668
AT1G05557	AT2G05665	AT3G04220	AT4G04565	AT5G03671
AT1G05560	AT2G05755	AT3G04305	AT4G04595	AT5G03710
AT1G05570	AT2G05810	AT3G04335	AT4G04650	AT5G03905
AT1G05597	AT2G05825	AT3G04395	AT4G04755	AT5G03930
AT1G05663	AT2G05875	AT3G04435	AT4G04795	AT5G03985
AT1G05667	AT2G05914	AT3G04440	AT4G04845	AT5G04065
AT1G05693	AT2G05945	AT3G04495	AT4G04860	AT5G04080
AT1G05717	AT2G06035	AT3G04515	AT4G04930	AT5G04170
AT1G05720	AT2G06115	AT3G04550	AT4G04972	AT5G04205
AT1G05730	AT2G06475	AT3G04560	AT4G04975	AT5G04250
AT1G05750	AT2G06570	AT3G04565	AT4G05060	AT5G04325
AT1G05767	AT2G06725	AT3G04690	AT4G05095	AT5G04410
AT1G05780	AT2G06835	AT3G04705	AT4G05110	AT5G04445
AT1G05783	AT2G06845	AT3G04710	AT4G05115	AT5G04465
AT1G05835	AT2G06895	AT3G04755	AT4G05175	AT5G04470
AT1G05840	AT2G06905	AT3G04770	AT4G05185	AT5G04515
AT1G05843	AT2G06960	AT3G04775	AT4G05190	AT5G04590
AT1G05887	AT2G07015	AT3G04790	AT4G05205	AT5G04600
AT1G05907	AT2G07035	AT3G04805	AT4G05210	AT5G04670
AT1G05913	AT2G07170	AT3G04810	AT4G05245	AT5G04675
AT1G05943	AT2G07190	AT3G04880	AT4G05315	AT5G04705
AT1G05947	AT2G07213	AT3G04890	AT4G05360	AT5G04725
AT1G05997	AT2G07225	AT3G04935	AT4G05375	AT5G04750
AT1G06002	AT2G07305	AT3G04975	AT4G05400	AT5G04760
AT1G06007	AT2G07425	AT3G05010	AT4G05425	AT5G04775
AT1G06040	AT2G07585	AT3G05030	AT4G05450	AT5G04800
AT1G06063	AT2G07599	AT3G05035	AT4G05545	AT5G04825
AT1G06067	AT2G07636	AT3G05050	AT4G05553	AT5G04835
AT1G06097	AT2G07655	AT3G05090	AT4G05612	AT5G04905
AT1G06103	AT2G07662	AT3G05100	AT4G05615	AT5G04925
AT1G06173	AT2G07678	AT3G05160	AT4G05645	AT5G04975
AT1G06197	AT2G07680	AT3G05180	AT4G05670	AT5G05015
AT1G06227	AT2G07698	AT3G05205	AT4G05715	AT5G05040
AT1G06240	AT2G07706	AT3G05230	AT4G05760	AT5G05045
AT1G06243	AT2G07715	AT3G05245	AT4G05765	AT5G05055
AT1G06265	AT2G07749	AT3G05255	AT4G05775	AT5G05070
AT1G06303	AT2G07753	AT3G05285	AT4G05790	AT5G05075
AT1G06313	AT2G07754	AT3G05310	AT4G05810	AT5G05085
AT1G06320	AT2G07759	AT3G05345	AT4G05815	AT5G05095
AT1G06323	AT2G07761	AT3G05350	AT4G05835	AT5G05105
AT1G06327	AT2G07764	AT3G05365	AT4G05870	AT5G05125
AT1G06357	AT2G07772	AT3G05380	AT4G05880	AT5G05145
AT1G06390	AT2G07774	AT3G05385	AT4G05965	AT5G05190
AT1G06393	AT2G07777	AT3G05435	AT4G06020	AT5G05205
AT1G06407	AT2G07785	AT3G05475	AT4G06025	AT5G05275
AT1G06437	AT2G07787	AT3G05495	AT4G06030	AT5G05280
AT1G06443	AT2G07793	AT3G05580	AT4G06035	AT5G05305
AT1G06447	AT2G07815	AT3G05650	AT4G06040	AT5G05365
AT1G06450	AT2G07827	AT3G05675	AT4G06045	AT5G05430
AT1G06460	AT2G07855	AT3G05735	AT4G06160	AT5G05470
AT1G06467	AT2G07870	AT3G05755	AT4G06225	AT5G05525
AT1G06470	AT2G07910	AT3G05760	AT4G06235	AT5G05550
AT1G06500	AT2G07915	AT3G05770	AT4G06260	AT5G05635
AT1G06507	AT2G08000	AT3G05845	AT4G06265	AT5G05653
AT1G06515	AT2G08005	AT3G05855	AT4G06365	AT5G05670
AT1G06517	AT2G08070	AT3G05870	AT4G06395	AT5G05725
AT1G06530	AT2G08195	AT3G05880	AT4G06430	AT5G05730
AT1G06543	AT2G08220	AT3G05905	AT4G06455	AT5G05750
AT1G06560	AT2G08245	AT3G05930	AT4G06479	AT5G05805
AT1G06587	AT2G08310	AT3G05932	AT4G06695	AT5G05835
AT1G06627	AT2G08345	AT3G05995	AT4G06715	AT5G05845
AT1G06643	AT2G08380	AT3G06019	AT4G06780	AT5G05885
AT1G06645	AT2G08385	AT3G06080	AT4G06795	AT5G05935
AT1G06650	AT2G08395	AT3G06115	AT4G06805	AT5G05950
AT1G06657	AT2G08445	AT3G06150	AT4G06815	AT5G05980
AT1G06703	AT2G08450	AT3G06175	AT4G06850	AT5G05995
AT1G06710	AT2G08455	AT3G06215	AT4G06925	AT5G06000
AT1G06740	AT2G08460	AT3G06225	AT4G06945	AT5G06025
AT1G06760	AT2G08510	AT3G06265	AT4G06955	AT5G06145
AT1G06763	AT2G08530	AT3G06325	AT4G06975	AT5G06165
AT1G06777	AT2G08565	AT3G06345	AT4G06980	AT5G06180
AT1G06790	AT2G08600	AT3G06350	AT4G07050	AT5G06190
AT1G06797	AT2G08615	AT3G06355	AT4G07055	AT5G06205
AT1G06800	AT2G08625	AT3G06405	AT4G07065	AT5G06220
AT1G06817	AT2G08660	AT3G06425	AT4G07070	AT5G06235
AT1G06833	AT2G08665	AT3G06435	AT4G07075	AT5G06255
AT1G06857	AT2G08775	AT3G06475	AT4G07135	AT5G06260
AT1G06867	AT2G08815	AT3G06495	AT4G07150	AT5G06310
AT1G06923	AT2G08820	AT3G06505	AT4G07180	AT5G06320
AT1G06937	AT2G08830	AT3G06510	AT4G07205	AT5G06335
AT1G06947	AT2G08915	AT3G06515	AT4G07220	AT5G06345
AT1G06987	AT2G08970	AT3G06535	AT4G07235	AT5G06410
AT1G07017	AT2G08980	AT3G06655	AT4G07245	AT5G06415
AT1G07020	AT2G09015	AT3G06780	AT4G07285	AT5G06465
AT1G07060	AT2G09040	AT3G06820	AT4G07295	AT5G06595
AT1G07119	AT2G09045	AT3G06845	AT4G07395	AT5G06635
AT1G07123	AT2G09060	AT3G06868	AT4G07410	AT5G06640
AT1G07128	AT2G09070	AT3G06895	AT4G07665	AT5G06645
AT1G07167	AT2G09115	AT3G06950	AT4G07745	AT5G06695
AT1G07177	AT2G09130	AT3G06960	AT4G07765	AT5G06705
AT1G07220	AT2G09160	AT3G07005	AT4G07835	AT5G06750
AT1G07247	AT2G09165	AT3G07040	AT4G07925	AT5G06820
AT1G07273	AT2G09180	AT3G07055	AT4G07990	AT5G06865
AT1G07300	AT2G09185	AT3G07080	AT4G08085	AT5G06915
AT1G07337	AT2G09220	AT3G07140	AT4G08097	AT5G06930
AT1G07397	AT2G09360	AT3G07170	AT4G08195	AT5G06935
AT1G07417	AT2G09385	AT3G07225	AT4G08215	AT5G07000
AT1G07437	AT2G09485	AT3G07380	AT4G08320	AT5G07015
AT1G07457	AT2G09545	AT3G07385	AT4G08330	AT5G07065
AT1G07470	AT2G09585	AT3G07405	AT4G08335	AT5G07070
AT1G07473	AT2G09620	AT3G07445	AT4G08370	AT5G07110
AT1G07476	AT2G09635	AT3G07500	AT4G08400	AT5G07115
AT1G07480	AT2G09640	AT3G07510	AT4G08475	AT5G07120
AT1G07485	AT2G09670	AT3G07568	AT4G08505	AT5G07145
AT1G07510	AT2G09680	AT3G07590	AT4G08585	AT5G07152
AT1G07513	AT2G09765	AT3G07600	AT4G08635	AT5G07170
AT1G07540	AT2G09855	AT3G07655	AT4G08685	AT5G07175
AT1G07553	AT2G10550	AT3G07690	AT4G08735	AT5G07240
AT1G07590	AT2G10556	AT3G07775	AT4G08740	AT5G07355
AT1G07633	AT2G10560	AT3G07815	AT4G08785	AT5G07365
AT1G07693	AT2G10615	AT3G07860	AT4G08835	AT5G07425
AT1G07705	AT2G10920	AT3G07900	AT4G08868	AT5G07445
AT1G07725	AT2G10921	AT3G07955	AT4G08869	AT5G07540
AT1G07737	AT2G10955	AT3G07990	AT4G08870	AT5G07571
AT1G07740	AT2G11025	AT3G07995	AT4G08874	AT5G07580
AT1G07770	AT2G11270	AT3G08025	AT4G08878	AT5G07585
AT1G07837	AT2G11815	AT3G08055	AT4G08940	AT5G07630
AT1G07850	AT2G11851	AT3G08105	AT4G08965	AT5G07640
AT1G07857	AT2G12875	AT3G08125	AT4G08975	AT5G07665
AT1G07870	AT2G12935	AT3G08190	AT4G09000	AT5G07770
AT1G07887	AT2G12945	AT3G08265	AT4G09010	AT5G07785
AT1G07902	AT2G13105	AT3G08390	AT4G09030	AT5G07835
AT1G07923	AT2G13550	AT3G08450	AT4G09045	AT5G07870
AT1G08000	AT2G13665	AT3G08460	AT4G09075	AT5G07885
AT1G08017	AT2G13900	AT3G08745	AT4G09095	AT5G07900
AT1G08037	AT2G14000	AT3G08765	AT4G09165	AT5G07905
AT1G08043	AT2G14115	AT3G08845	AT4G09185	AT5G07925
AT1G08097	AT2G14247	AT3G08890	AT4G09200	AT5G08015
AT1G08103	AT2G14680	AT3G08900	AT4G09250	AT5G08035
AT1G08120	AT2G14750	AT3G09050	AT4G09295	AT5G08040
AT1G08133	AT2G14775	AT3G09085	AT4G09315	AT5G08141
AT1G08157	AT2G14810	AT3G09090	AT4G09360	AT5G08180
AT1G08213	AT2G14878	AT3G09105	AT4G09430	AT5G08205
AT1G08227	AT2G15025	AT3G09150	AT4G09432	AT5G08230
AT1G08250	AT2G15110	AT3G09250	AT4G09464	AT5G08270
AT1G08300	AT2G15260	AT3G09300	AT4G09466	AT5G08280
AT1G08307	AT2G15318	AT3G09325	AT4G09535	AT5G08340
AT1G08310	AT2G15450	AT3G09330	AT4G09589	AT5G08360
AT1G08315	AT2G15460	AT3G09335	AT4G09605	AT5G08385
AT1G08347	AT2G15470	AT3G09405	AT4G09630	AT5G08390
AT1G08387	AT2G15480	AT3G09425	AT4G09695	AT5G08465
AT1G08390	AT2G15535	AT3G09430	AT4G09810	AT5G08480
AT1G08403	AT2G15690	AT3G09440	AT4G09950	AT5G08510
AT1G08447	AT2G15900	AT3G09445	AT4G09985	AT5G08550
AT1G08457	AT2G15910	AT3G09525	AT4G10020	AT5G08570
AT1G08463	AT2G16016	AT3G09540	AT4G10100	AT5G08595
AT1G08537	AT2G16018	AT3G09665	AT4G10270	AT5G08635
AT1G08543	AT2G16245	AT3G09690	AT4G10480	AT5G08655
AT1G08550	AT2G16290	AT3G09700	AT4G10640	AT5G08745
AT1G08577	AT2G16365	AT3G09730	AT4G10720	AT5G08780
AT1G08583	AT2G16430	AT3G09800	AT4G10730	AT5G08835
AT1G08590	AT2G16490	AT3G09825	AT4G10750	AT5G08850
AT1G08623	AT2G16510	AT3G09855	AT4G10870	AT5G08855
AT1G08645	AT2G16520	AT3G09900	AT4G10890	AT5G08905
AT1G08647	AT2G16580	AT3G10060	AT4G10920	AT5G08955
AT1G08677	AT2G16770	AT3G10130	AT4G11000	AT5G09015
AT1G08687	AT2G16910	AT3G10140	AT4G11070	AT5G09065
AT1G08703	AT2G16970	AT3G10150	AT4G11440	AT5G09105
AT1G08713	AT2G17140	AT3G10185	AT4G11543	AT5G09125
AT1G08723	AT2G17690	AT3G10200	AT4G11547	AT5G09175
AT1G08727	AT2G17972	AT3G10220	AT4G11660	AT5G09200
AT1G08765	AT2G18070	AT3G10230	AT4G11670	AT5G09215
AT1G08775	AT2G18140	AT3G10350	AT4G11745	AT5G09230
AT1G08777	AT2G18193	AT3G10405	AT4G11830	AT5G09270
AT1G08785	AT2G18280	AT3G10455	AT4G11840	AT5G09365
AT1G08805	AT2G18340	AT3G10525	AT4G11920	AT5G09395
AT1G08813	AT2G18460	AT3G10620	AT4G11970	AT5G09425
AT1G08823	AT2G18670	AT3G10630	AT4G12005	AT5G09443
AT1G08825	AT2G18680	AT3G10820	AT4G12040	AT5G09465
AT1G08830	AT2G18810	AT3G10850	AT4G12050	AT5G09505
AT1G08867	AT2G18876	AT3G10860	AT4G12070	AT5G09545
AT1G08875	AT2G18915	AT3G10880	AT4G12170	AT5G09595
AT1G08877	AT2G18917	AT3G11020	AT4G12280	AT5G09600
AT1G08893	AT2G18969	AT3G11395	AT4G12380	AT5G09605
AT1G08917	AT2G19030	AT3G11400	AT4G12390	AT5G09645
AT1G08927	AT2G19060	AT3G11415	AT4G12480	AT5G09700
AT1G08953	AT2G19080	AT3G11560	AT4G12490	AT5G09745
AT1G08973	AT2G19160	AT3G11570	AT4G12510	AT5G09825
AT1G08995	AT2G19180	AT3G11590	AT4G12543	AT5G09885
AT1G09005	AT2G19280	AT3G11591	AT4G12550	AT5G09900
AT1G09015	AT2G19330	AT3G11620	AT4G12830	AT5G09920
AT1G09023	AT2G19340	AT3G11773	AT4G12850	AT5G09990
AT1G09033	AT2G19390	AT3G12020	AT4G12900	AT5G09995
AT1G09035	AT2G19420	AT3G12060	AT4G13170	AT5G10030
AT1G09045	AT2G19500	AT3G12145	AT4G13190	AT5G10210
AT1G09055	AT2G19572	AT3G12210	AT4G13270	AT5G10278
AT1G09107	AT2G19580	AT3G12250	AT4G13280	AT5G10430
AT1G09127	AT2G19620	AT3G12260	AT4G13290	AT5G10510
AT1G09147	AT2G19670	AT3G12480	AT4G13330	AT5G10540
AT1G09173	AT2G19700	AT3G12490	AT4G13495	AT5G10580
AT1G09185	AT2G20170	AT3G12500	AT4G13505	AT5G10600
AT1G09193	AT2G20208	AT3G12510	AT4G13560	AT5G10610
AT1G09207	AT2G20230	AT3G12520	AT4G13570	AT5G10680
AT1G09247	AT2G20240	AT3G12545	AT4G13575	AT5G10695
AT1G09277	AT2G20260	AT3G12587	AT4G13580	AT5G10790
AT1G09290	AT2G20430	AT3G12640	AT4G13800	AT5G10840
AT1G09357	AT2G20495	AT3G12650	AT4G13810	AT5G10880
AT1G09390	AT2G20540	AT3G12670	AT4G13820	AT5G10946
AT1G09393	AT2G20597	AT3G12740	AT4G13860	AT5G10965
AT1G09420	AT2G20625	AT3G12760	AT4G13880	AT5G11090
AT1G09430	AT2G20635	AT3G12833	AT4G13918	AT5G11390
AT1G09453	AT2G20710	AT3G12930	AT4G13920	AT5G11430
AT1G09460	AT2G20720	AT3G12990	AT4G13960	AT5G11790
AT1G09465	AT2G20790	AT3G13060	AT4G14000	AT5G11970
AT1G09487	AT2G20810	AT3G13070	AT4G14090	AT5G12060
AT1G09493	AT2G20870	AT3G13210	AT4G14096	AT5G12110
AT1G09507	AT2G20890	AT3G13230	AT4G14100	AT5G12380
AT1G09553	AT2G20900	AT3G13404	AT4G14103	AT5G12390
AT1G09555	AT2G20940	AT3G13440	AT4G14104	AT5G12440
AT1G09565	AT2G21010	AT3G13470	AT4G14120	AT5G12910
AT1G09567	AT2G21100	AT3G13530	AT4G14180	AT5G12950
AT1G09593	AT2G21185	AT3G13670	AT4G14300	AT5G12960
AT1G09603	AT2G21187	AT3G13674	AT4G14360	AT5G13250
AT1G09610	AT2G21200	AT3G13710	AT4G14390	AT5G13280
AT1G09615	AT2G21270	AT3G13770	AT4G14400	AT5G13290
AT1G09650	AT2G21340	AT3G13772	AT4G14500	AT5G13310
AT1G09685	AT2G21430	AT3G13780	AT4G14670	AT5G13510
AT1G09723	AT2G21455	AT3G13782	AT4G14700	AT5G13560
AT1G09763	AT2G21530	AT3G13800	AT4G14710	AT5G13660
AT1G09770	AT2G21590	AT3G13857	AT4G14760	AT5G13690
AT1G09773	AT2G21595	AT3G13900	AT4G14785	AT5G13720
AT1G09783	AT2G21730	AT3G13920	AT4G14800	AT5G13770
AT1G09793	AT2G21950	AT3G14100	AT4G14811	AT5G13840
AT1G09795	AT2G22000	AT3G14130	AT4G14819	AT5G13850
AT1G09845	AT2G22010	AT3G14350	AT4G14830	AT5G13890
AT1G09847	AT2G22090	AT3G14360	AT4G14840	AT5G13940
AT1G09850	AT2G22425	AT3G14362	AT4G14900	AT5G14090
AT1G09860	AT2G22460	AT3G14460	AT4G14920	AT5G14120
AT1G09863	AT2G22482	AT3G14467	AT4G15020	AT5G14210
AT1G09880	AT2G22500	AT3G14470	AT4G15030	AT5G14230
AT1G09905	AT2G22610	AT3G14510	AT4G15096	AT5G14270
AT1G09915	AT2G22730	AT3G14530	AT4G15130	AT5G14290
AT1G09937	AT2G22740	AT3G14550	AT4G15233	AT5G14310
AT1G09945	AT2G22820	AT3G14980	AT4G15242	AT5G14440
AT1G09953	AT2G22850	AT3G15010	AT4G15450	AT5G14450
AT1G09967	AT2G22870	AT3G15060	AT4G15545	AT5G14510
AT1G09977	AT2G22940	AT3G15190	AT4G15800	AT5G14670
AT1G10000	AT2G22955	AT3G15260	AT4G15820	AT5G14800
AT1G10070	AT2G23000	AT3G15352	AT4G16190	AT5G15022
AT1G10100	AT2G23090	AT3G15353	AT4G16200	AT5G15440
AT1G10110	AT2G23110	AT3G15518	AT4G16230	AT5G15520
AT1G10120	AT2G23120	AT3G15520	AT4G16233	AT5G15530
AT1G10150	AT2G23200	AT3G15534	AT4G16310	AT5G15537
AT1G10250	AT2G23348	AT3G15550	AT4G16400	AT5G15580
AT1G10390	AT2G23672	AT3G15570	AT4G16510	AT5G15710
AT1G10490	AT2G23740	AT3G15580	AT4G16535	AT5G15740
AT1G10522	AT2G23940	AT3G15605	AT4G16670	AT5G15760
AT1G10530	AT2G23945	AT3G15610	AT4G16680	AT5G15790
AT1G10730	AT2G23980	AT3G15630	AT4G16695	AT5G15800
AT1G10750	AT2G23985	AT3G15650	AT4G16745	AT5G15840
AT1G10850	AT2G24060	AT3G15870	AT4G16850	AT5G15845
AT1G10865	AT2G24180	AT3G15920	AT4G16855	AT5G15853
AT1G11050	AT2G24195	AT3G16000	AT4G16857	AT5G15880
AT1G11090	AT2G24310	AT3G16020	AT4G16860	AT5G16030
AT1G11240	AT2G24340	AT3G16050	AT4G16880	AT5G16060
AT1G11260	AT2G24350	AT3G16130	AT4G16890	AT5G16230
AT1G11303	AT2G24360	AT3G16175	AT4G16892	AT5G16310
AT1G11400	AT2G24390	AT3G16180	AT4G16900	AT5G16350
AT1G11530	AT2G24440	AT3G16240	AT4G16915	AT5G16450
AT1G11591	AT2G24490	AT3G16250	AT4G16920	AT5G16520
AT1G11720	AT2G24535	AT3G16360	AT4G16940	AT5G16560
AT1G11750	AT2G24545	AT3G16370	AT4G16950	AT5G16770
AT1G11770	AT2G24617	AT3G16400	AT4G16955	AT5G16830
AT1G11820	AT2G24670	AT3G16460	AT4G16957	AT5G16840
AT1G11890	AT2G24710	AT3G16525	AT4G16980	AT5G16930
AT1G11900	AT2G24735	AT3G16580	AT4G17010	AT5G17165
AT1G12140	AT2G24820	AT3G16860	AT4G17090	AT5G17220
AT1G12150	AT2G24960	AT3G16900	AT4G17098	AT5G17290
AT1G12210	AT2G25169	AT3G16980	AT4G17243	AT5G17300
AT1G12290	AT2G25170	AT3G17390	AT4G17270	AT5G17340
AT1G12310	AT2G25215	AT3G17550	AT4G17280	AT5G17360
AT1G12320	AT2G25270	AT3G17611	AT4G17390	AT5G17410
AT1G12480	AT2G25280	AT3G17626	AT4G17540	AT5G17500
AT1G12615	AT2G25410	AT3G17630	AT4G17590	AT5G17520
AT1G12810	AT2G25450	AT3G17650	AT4G17600	AT5G17522
AT1G12820	AT2G25565	AT3G17760	AT4G17830	AT5G17523
AT1G12840	AT2G25610	AT3G17790	AT4G17840	AT5G17570
AT1G13040	AT2G25650	AT3G17800	AT4G17940	AT5G17580
AT1G13140	AT2G25830	AT3G17890	AT4G18050	AT5G17630
AT1G13330	AT2G25880	AT3G18100	AT4G18197	AT5G17680
AT1G13448	AT2G25930	AT3G18170	AT4G18210	AT5G17990
AT1G13590	AT2G26690	AT3G18235	AT4G18215	AT5G18005
AT1G13690	AT2G26740	AT3G18295	AT4G18220	AT5G18010
AT1G13700	AT2G26810	AT3G18524	AT4G18370	AT5G18100
AT1G13740	AT2G26880	AT3G18530	AT4G18372	AT5G18140
AT1G13800	AT2G27150	AT3G18680	AT4G18395	AT5G18170
AT1G13840	AT2G27330	AT3G18690	AT4G18400	AT5G18245
AT1G13930	AT2G27389	AT3G18773	AT4G18500	AT5G18255
AT1G14010	AT2G27470	AT3G18870	AT4G18596	AT5G18290
AT1G14030	AT2G27505	AT3G18930	AT4G18610	AT5G18407
AT1G14150	AT2G27540	AT3G18960	AT4G18710	AT5G18470
AT1G14370	AT2G27900	AT3G18990	AT4G18730	AT5G18580
AT1G14380	AT2G27970	AT3G19000	AT4G18770	AT5G18700
AT1G14390	AT2G28010	AT3G19080	AT4G18840	AT5G18730
AT1G14450	AT2G28040	AT3G19240	AT4G18970	AT5G18735
AT1G14453	AT2G28100	AT3G19290	AT4G19000	AT5G18748
AT1G14460	AT2G28220	AT3G19480	AT4G19080	AT5G18937
AT1G14500	AT2G28250	AT3G19520	AT4G19095	AT5G18960
AT1G14780	AT2G28260	AT3G19550	AT4G19100	AT5G19000
AT1G14800	AT2G28620	AT3G19590	AT4G19150	AT5G19100
AT1G14810	AT2G28671	AT3G19600	AT4G19250	AT5G19140
AT1G15000	AT2G28815	AT3G19610	AT4G19260	AT5G19172
AT1G15002	AT2G29180	AT3G19613	AT4G19275	AT5G19220
AT1G15015	AT2G29190	AT3G19640	AT4G19400	AT5G19500
AT1G15030	AT2G29260	AT3G19660	AT4G19420	AT5G19520
AT1G15040	AT2G29420	AT3G19663	AT4G19480	AT5G19590
AT1G15050	AT2G29430	AT3G19700	AT4G19540	AT5G19670
AT1G15120	AT2G29480	AT3G19780	AT4G19645	AT5G19940
AT1G15170	AT2G29525	AT3G20080	AT4G19800	AT5G20100
AT1G15390	AT2G29530	AT3G20210	AT4G19830	AT5G20220
AT1G15410	AT2G29540	AT3G20220	AT4G19850	AT5G20430
AT1G15610	AT2G29560	AT3G20230	AT4G20030	AT5G20447
AT1G15720	AT2G29590	AT3G20380	AT4G20140	AT5G20450
AT1G15810	AT2G29605	AT3G20670	AT4G20250	AT5G20470
AT1G15820	AT2G29628	AT3G20680	AT4G20290	AT5G20500
AT1G15830	AT2G29640	AT3G20730	AT4G20362	AT5G20510
AT1G15950	AT2G29680	AT3G20740	AT4G20380	AT5G20640
AT1G15980	AT2G29760	AT3G20790	AT4G20430	AT5G20650
AT1G16022	AT2G29820	AT3G20820	AT4G20460	AT5G20720
AT1G16060	AT2G29830	AT3G20898	AT4G20520	AT5G20852
AT1G16110	AT2G29850	AT3G20930	AT4G20530	AT5G20854
AT1G16120	AT2G29920	AT3G21000	AT4G20535	AT5G20856
AT1G16130	AT2G29950	AT3G21200	AT4G20540	AT5G20900
AT1G16270	AT2G30360	AT3G21220	AT4G20545	AT5G20910
AT1G16489	AT2G30500	AT3G21250	AT4G20550	AT5G20940
AT1G16560	AT2G30600	AT3G21300	AT4G20555	AT5G20980
AT1G16635	AT2G30615	AT3G21310	AT4G20560	AT5G20995
AT1G16720	AT2G30690	AT3G21360	AT4G20565	AT5G21100
AT1G16730	AT2G30760	AT3G21400	AT4G20570	AT5G21910
AT1G16780	AT2G30766	AT3G21490	AT4G20575	AT5G21920
AT1G16790	AT2G30820	AT3G21520	AT4G20580	AT5G22050
AT1G16820	AT2G30890	AT3G21755	AT4G20590	AT5G22070
AT1G16890	AT2G30910	AT3G21781	AT4G20600	AT5G22100
AT1G16916	AT2G30950	AT3G21810	AT4G20610	AT5G22140
AT1G16960	AT2G30960	AT3G21820	AT4G20620	AT5G22500
AT1G17060	AT2G30984	AT3G22000	AT4G20630	AT5G22620
AT1G17130	AT2G31020	AT3G22070	AT4G20640	AT5G22650
AT1G17140	AT2G31040	AT3G22120	AT4G20645	AT5G22700
AT1G17230	AT2G31090	AT3G22125	AT4G20650	AT5G22770
AT1G17255	AT2G31141	AT3G22190	AT4G20670	AT5G22780
AT1G17360	AT2G31290	AT3G22200	AT4G20690	AT5G22796
AT1G17600	AT2G31300	AT3G22210	AT4G20700	AT5G22799
AT1G17744	AT2G31340	AT3G22231	AT4G20820	AT5G22810
AT1G17745	AT2G31390	AT3G22235	AT4G20830	AT5G22830
AT1G17750	AT2G31540	AT3G22480	AT4G20890	AT5G23030
AT1G17810	AT2G31570	AT3G22520	AT4G21063	AT5G23410
AT1G17840	AT2G31590	AT3G22560	AT4G21180	AT5G23510
AT1G17850	AT2G31750	AT3G22565	AT4G21300	AT5G23590
AT1G17860	AT2G31790	AT3G22630	AT4G21310	AT5G23680
AT1G17870	AT2G31820	AT3G22680	AT4G21320	AT5G23700
AT1G17920	AT2G31880	AT3G22760	AT4G21400	AT5G23830
AT1G18030	AT2G31890	AT3G22780	AT4G21410	AT5G23908
AT1G18040	AT2G31900	AT3G22950	AT4G21510	AT5G24080
AT1G18050	AT2G31910	AT3G23100	AT4G21515	AT5G24215
AT1G18090	AT2G31953	AT3G23122	AT4G21550	AT5G24275
AT1G18100	AT2G32040	AT3G23245	AT4G21760	AT5G24314
AT1G18200	AT2G32050	AT3G23325	AT4G21810	AT5G24490
AT1G18390	AT2G32080	AT3G23350	AT4G21830	AT5G24620
AT1G18415	AT2G32130	AT3G23480	AT4G21926	AT5G24810
AT1G18460	AT2G32140	AT3G23570	AT4G22233	AT5G24830
AT1G18486	AT2G32170	AT3G23910	AT4G22270	AT5G24900
AT1G18530	AT2G32179	AT3G24020	AT4G22280	AT5G24990
AT1G18630	AT2G32180	AT3G24070	AT4G22310	AT5G25010
AT1G18650	AT2G32280	AT3G24100	AT4G22370	AT5G25050
AT1G18730	AT2G32470	AT3G24200	AT4G22390	AT5G25080
AT1G18745	AT2G32480	AT3G24255	AT4G22460	AT5G25120
AT1G18880	AT2G32645	AT3G24330	AT4G22467	AT5G25130
AT1G18890	AT2G32650	AT3G24460	AT4G22475	AT5G25170
AT1G18970	AT2G32660	AT3G24500	AT4G22495	AT5G25260
AT1G18975	AT2G32710	AT3G24503	AT4G22510	AT5G25310
AT1G19060	AT2G32885	AT3G24514	AT4G22530	AT5G25340
AT1G19080	AT2G32890	AT3G24517	AT4G22690	AT5G25350
AT1G19120	AT2G33051	AT3G24518	AT4G22730	AT5G25450
AT1G19130	AT2G33160	AT3G24570	AT4G22760	AT5G25500
AT1G19350	AT2G33220	AT3G24590	AT4G22870	AT5G25510
AT1G19394	AT2G33255	AT3G24612	AT4G22930	AT5G25520
AT1G19396	AT2G33280	AT3G24670	AT4G23010	AT5G25630
AT1G19460	AT2G33310	AT3G24715	AT4G23140	AT5G25640
AT1G19540	AT2G33330	AT3G24860	AT4G23150	AT5G25755
AT1G19630	AT2G33370	AT3G24870	AT4G23160	AT5G25756
AT1G19680	AT2G33390	AT3G24880	AT4G23240	AT5G25760
AT1G19710	AT2G33450	AT3G24890	AT4G23270	AT5G25930
AT1G19770	AT2G33520	AT3G24900	AT4G23350	AT5G25940
AT1G19910	AT2G33620	AT3G24929	AT4G23355	AT5G25990
AT1G20050	AT2G33650	AT3G24982	AT4G23360	AT5G26030
AT1G20065	AT2G33655	AT3G25010	AT4G23420	AT5G26146
AT1G20140	AT2G33685	AT3G25012	AT4G23520	AT5G26200
AT1G20460	AT2G33735	AT3G25013	AT4G23530	AT5G26270
AT1G20470	AT2G33793	AT3G25140	AT4G23550	AT5G26690
AT1G20515	AT2G33810	AT3G25490	AT4G23590	AT5G26692
AT1G20640	AT2G33845	AT3G25550	AT4G23610	AT5G26710
AT1G20690	AT2G33847	AT3G25560	AT4G23635	AT5G26742
AT1G20691	AT2G33900	AT3G25719	AT4G23800	AT5G26865
AT1G20840	AT2G33980	AT3G25820	AT4G23890	AT5G26950
AT1G20923	AT2G34080	AT3G25910	AT4G23895	AT5G26980
AT1G20925	AT2G34100	AT3G26130	AT4G23960	AT5G27020
AT1G21100	AT2G34110	AT3G26135	AT4G24015	AT5G27060
AT1G21110	AT2G34180	AT3G26160	AT4G24025	AT5G27070
AT1G21120	AT2G34185	AT3G26170	AT4G24030	AT5G27090
AT1G21160	AT2G34325	AT3G26237	AT4G24220	AT5G27093
AT1G21200	AT2G34380	AT3G26240	AT4G24350	AT5G27200
AT1G21202	AT2G34450	AT3G26350	AT4G24370	AT5G27280
AT1G21240	AT2G34460	AT3G26420	AT4G24380	AT5G27410
AT1G21250	AT2G34770	AT3G26440	AT4G24413	AT5G27430
AT1G21270	AT2G34790	AT3G26470	AT4G24510	AT5G27440
AT1G21310	AT2G34850	AT3G26510	AT4G24600	AT5G27490
AT1G21430	AT2G34910	AT3G26680	AT4G24610	AT5G27630
AT1G21529	AT2G34920	AT3G26820	AT4G24805	AT5G27660
AT1G21640	AT2G35215	AT3G26840	AT4G24810	AT5G27720
AT1G21650	AT2G35420	AT3G26934	AT4G24820	AT5G27850
AT1G21740	AT2G35500	AT3G26950	AT4G24880	AT5G27860
AT1G21760	AT2G35520	AT3G26960	AT4G25180	AT5G27944
AT1G21770	AT2G35550	AT3G26980	AT4G25260	AT5G27980
AT1G21880	AT2G35637	AT3G27170	AT4G25310	AT5G28040
AT1G22050	AT2G35658	AT3G27185	AT4G25510	AT5G28210
AT1G22170	AT2G35660	AT3G27230	AT4G25560	AT5G28320
AT1G22180	AT2G35680	AT3G27329	AT4G25630	AT5G28340
AT1G22250	AT2G35736	AT3G27350	AT4G25640	AT5G28345
AT1G22500	AT2G35738	AT3G27360	AT4G25660	AT5G28380
AT1G22510	AT2G35750	AT3G27415	AT4G25719	AT5G28400
AT1G22620	AT2G35765	AT3G27473	AT4G25845	AT5G28919
AT1G22700	AT2G35840	AT3G27475	AT4G25860	AT5G33390
AT1G22840	AT2G35859	AT3G27480	AT4G25880	AT5G34881
AT1G22850	AT2G35930	AT3G27490	AT4G25980	AT5G34882
AT1G23050	AT2G35940	AT3G27690	AT4G26010	AT5G34883
AT1G23110	AT2G35965	AT3G27710	AT4G26090	AT5G34885
AT1G23290	AT2G36026	AT3G27720	AT4G26095	AT5G34887
AT1G23400	AT2G36145	AT3G27750	AT4G26140	AT5G34905
AT1G23550	AT2G36220	AT3G27810	AT4G26230	AT5G35320
AT1G23730	AT2G36355	AT3G27830	AT4G26288	AT5G35604
AT1G23820	AT2G36400	AT3G27835	AT4G26480	AT5G35670
AT1G23830	AT2G36480	AT3G27990	AT4G26488	AT5G35688
AT1G23980	AT2G36540	AT3G28290	AT4G26510	AT5G35760
AT1G23985	AT2G36590	AT3G28335	AT4G26540	AT5G35926
AT1G23995	AT2G36792	AT3G28370	AT4G26582	AT5G35940
AT1G24030	AT2G37140	AT3G28490	AT4G26610	AT5G36000
AT1G24159	AT2G37160	AT3G28520	AT4G26670	AT5G36002
AT1G24280	AT2G37250	AT3G28630	AT4G26680	AT5G36310
AT1G24290	AT2G37340	AT3G28650	AT4G26795	AT5G36320
AT1G24340	AT2G37360	AT3G28880	AT4G26860	AT5G36330
AT1G24350	AT2G37530	AT3G28900	AT4G26930	AT5G36340
AT1G24388	AT2G37550	AT3G29010	AT4G26960	AT5G36350
AT1G24470	AT2G37620	AT3G29034	AT4G26970	AT5G36360
AT1G24540	AT2G37920	AT3G29631	AT4G27030	AT5G36370
AT1G24545	AT2G38185	AT3G29637	AT4G27040	AT5G36380
AT1G24600	AT2G38195	AT3G29638	AT4G27290	AT5G36390
AT1G24735	AT2G38210	AT3G29645	AT4G27500	AT5G36400
AT1G24793	AT2G38340	AT3G29763	AT4G27530	AT5G36410
AT1G24800	AT2G38470	AT3G29796	AT4G27590	AT5G36420
AT1G24807	AT2G38570	AT3G30222	AT4G27600	AT5G36430
AT1G24822	AT2G38620	AT3G30235	AT4G27730	AT5G36440
AT1G24851	AT2G38780	AT3G30247	AT4G27790	AT5G36450
AT1G24880	AT2G38900	AT3G30305	AT4G27850	AT5G36460
AT1G24881	AT2G39120	AT3G30385	AT4G27852	AT5G36470
AT1G24909	AT2G39270	AT3G30775	AT4G28040	AT5G36480
AT1G24996	AT2G39340	AT3G33293	AT4G28080	AT5G36490
AT1G25025	AT2G39375	AT3G41762	AT4G28162	AT5G36500
AT1G25054	AT2G39430	AT3G42075	AT4G28170	AT5G36520
AT1G25055	AT2G39500	AT3G42565	AT4G28180	AT5G36540
AT1G25083	AT2G39518	AT3G43260	AT4G28280	AT5G36550
AT1G25097	AT2G39740	AT3G43470	AT4G28650	AT5G36657
AT1G25098	AT2G39795	AT3G43550	AT4G28706	AT5G36658
AT1G25112	AT2G39930	AT3G43590	AT4G28720	AT5G36659
AT1G25145	AT2G39980	AT3G43840	AT4G28750	AT5G36661
AT1G25150	AT2G40004	AT3G44070	AT4G28815	AT5G36662
AT1G25155	AT2G40008	AT3G44400	AT4G28950	AT5G36680
AT1G25211	AT2G40160	AT3G44405	AT4G29130	AT5G36690
AT1G25220	AT2G40200	AT3G44430	AT4G29210	AT5G36700
AT1G25380	AT2G40420	AT3G44480	AT4G29250	AT5G36710
AT1G26090	AT2G40630	AT3G44630	AT4G29380	AT5G36720
AT1G26100	AT2G40710	AT3G44635	AT4G29410	AT5G36722
AT1G26130	AT2G40715	AT3G44660	AT4G29540	AT5G36730
AT1G26208	AT2G40720	AT3G44670	AT4G29580	AT5G36738
AT1G26218	AT2G40765	AT3G44695	AT4G29710	AT5G37150
AT1G26230	AT2G40815	AT3G44703	AT4G29830	AT5G37230
AT1G26250	AT2G40850	AT3G44740	AT4G29850	AT5G37250
AT1G26300	AT2G40880	AT3G44753	AT4G29860	AT5G37270
AT1G26380	AT2G40890	AT3G44763	AT4G29890	AT5G37415
AT1G26390	AT2G40955	AT3G44860	AT4G29900	AT5G37710
AT1G26400	AT2G41060	AT3G44900	AT4G30420	AT5G37760
AT1G26410	AT2G41070	AT3G44920	AT4G30430	AT5G38212
AT1G26470	AT2G41090	AT3G45070	AT4G30610	AT5G38240
AT1G26500	AT2G41100	AT3G45170	AT4G30660	AT5G38360
AT1G26510	AT2G41105	AT3G45180	AT4G30662	AT5G38386
AT1G26520	AT2G41110	AT3G45290	AT4G30680	AT5G38396
AT1G26750	AT2G41120	AT3G45310	AT4G30730	AT5G38420
AT1G26797	AT2G41178	AT3G45330	AT4G30750	AT5G38630
AT1G26880	AT2G41230	AT3G45420	AT4G30780	AT5G38660
AT1G27270	AT2G41310	AT3G45460	AT4G30845	AT5G38680
AT1G27300	AT2G41340	AT3G45480	AT4G30975	AT5G38747
AT1G27400	AT2G41350	AT3G45590	AT4G30993	AT5G38900
AT1G27540	AT2G41370	AT3G45600	AT4G31010	AT5G38990
AT1G27550	AT2G41415	AT3G45638	AT4G31030	AT5G39020
AT1G27555	AT2G41460	AT3G45640	AT4G31070	AT5G39110
AT1G27570	AT2G41505	AT3G45670	AT4G31140	AT5G39120
AT1G27640	AT2G41510	AT3G45740	AT4G31210	AT5G39130
AT1G27695	AT2G41540	AT3G45790	AT4G31250	AT5G39150
AT1G27710	AT2G41590	AT3G45820	AT4G31290	AT5G39160
AT1G27921	AT2G41610	AT3G45870	AT4G31351	AT5G39180
AT1G28000	AT2G41620	AT3G45890	AT4G31354	AT5G39250
AT1G28100	AT2G41640	AT3G45980	AT4G31355	AT5G39270
AT1G28260	AT2G41650	AT3G46050	AT4G31400	AT5G39280
AT1G28390	AT2G41705	AT3G46140	AT4G31405	AT5G39290
AT1G28410	AT2G41710	AT3G46220	AT4G31530	AT5G39400
AT1G28450	AT2G41750	AT3G46230	AT4G31715	AT5G39510
AT1G28540	AT2G41770	AT3G46290	AT4G31750	AT5G39530
AT1G28685	AT2G41960	AT3G46300	AT4G31805	AT5G39670
AT1G28715	AT2G42120	AT3G46520	AT4G31850	AT5G39690
AT1G28765	AT2G42150	AT3G46540	AT4G31870	AT5G39770
AT1G28770	AT2G42200	AT3G46570	AT4G31980	AT5G40150
AT1G28780	AT2G42220	AT3G46600	AT4G32450	AT5G40155
AT1G28800	AT2G42230	AT3G46614	AT4G32530	AT5G40340
AT1G28815	AT2G42240	AT3G46616	AT4G32560	AT5G40348
AT1G28880	AT2G42247	AT3G46640	AT4G32660	AT5G40395
AT1G28890	AT2G42280	AT3G46658	AT4G32810	AT5G40440
AT1G28900	AT2G42330	AT3G46666	AT4G32830	AT5G40570
AT1G28950	AT2G42360	AT3G46668	AT4G33100	AT5G40600
AT1G28960	AT2G42365	AT3G46730	AT4G33240	AT5G40650
AT1G28970	AT2G42465	AT3G46840	AT4G33290	AT5G40810
AT1G28980	AT2G42520	AT3G46845	AT4G33300	AT5G40850
AT1G29040	AT2G42650	AT3G46950	AT4G33355	AT5G40910
AT1G29041	AT2G42680	AT3G46990	AT4G33465	AT5G40970
AT1G29050	AT2G42690	AT3G47000	AT4G33490	AT5G41010
AT1G29179	AT2G42790	AT3G47060	AT4G33630	AT5G41020
AT1G29357	AT2G42830	AT3G47295	AT4G33640	AT5G41110
AT1G29418	AT2G42920	AT3G47350	AT4G33666	AT5G41150
AT1G29420	AT2G42990	AT3G47390	AT4G33670	AT5G41170
AT1G29435	AT2G43110	AT3G47440	AT4G33690	AT5G41220
AT1G29465	AT2G43140	AT3G47580	AT4G33960	AT5G41320
AT1G29520	AT2G43160	AT3G47670	AT4G34090	AT5G41610
AT1G29535	AT2G43190	AT3G47675	AT4G34120	AT5G41660
AT1G29770	AT2G43235	AT3G47730	AT4G34131	AT5G41680
AT1G29775	AT2G43310	AT3G47810	AT4G34138	AT5G41730
AT1G29785	AT2G43320	AT3G47960	AT4G34330	AT5G41740
AT1G29840	AT2G43340	AT3G48070	AT4G34340	AT5G41850
AT1G29930	AT2G43350	AT3G48115	AT4G34410	AT5G41860
AT1G29965	AT2G43375	AT3G48140	AT4G34540	AT5G41870
AT1G30010	AT2G43410	AT3G48160	AT4G34850	AT5G42090
AT1G30280	AT2G43640	AT3G48187	AT4G34890	AT5G42140
AT1G30473	AT2G43745	AT3G48195	AT4G34920	AT5G42300
AT1G30475	AT2G43790	AT3G48205	AT4G35030	AT5G42320
AT1G30590	AT2G43840	AT3G48300	AT4G35040	AT5G42480
AT1G30755	AT2G43890	AT3G48310	AT4G35170	AT5G42760
AT1G30810	AT2G44065	AT3G48320	AT4G35295	AT5G42810
AT1G30870	AT2G44100	AT3G48410	AT4G35440	AT5G42820
AT1G30925	AT2G44140	AT3G48470	AT4G35480	AT5G42955
AT1G30970	AT2G44198	AT3G48860	AT4G35519	AT5G42980
AT1G31080	AT2G44255	AT3G49080	AT4G35630	AT5G43160
AT1G31095	AT2G44540	AT3G49130	AT4G35940	AT5G43211
AT1G31175	AT2G44550	AT3G49155	AT4G36030	AT5G43440
AT1G31200	AT2G44650	AT3G49180	AT4G36050	AT5G43513
AT1G31240	AT2G44798	AT3G49250	AT4G36060	AT5G43518
AT1G31255	AT2G44850	AT3G49470	AT4G36130	AT5G43725
AT1G31270	AT2G44860	AT3G49550	AT4G36160	AT5G43730
AT1G31370	AT2G44880	AT3G49630	AT4G36370	AT5G43770
AT1G31380	AT2G44993	AT3G49645	AT4G36720	AT5G43822
AT1G31390	AT2G45245	AT3G49670	AT4G36730	AT5G43860
AT1G31460	AT2G45310	AT3G49710	AT4G36760	AT5G44500
AT1G31480	AT2G45320	AT3G49720	AT4G36770	AT5G44560
AT1G31490	AT2G45360	AT3G49730	AT4G36791	AT5G44563
AT1G31760	AT2G45380	AT3G49890	AT4G36808	AT5G44569
AT1G31835	AT2G45480	AT3G49900	AT4G36940	AT5G44572
AT1G31860	AT2G45510	AT3G50120	AT4G36960	AT5G44585
AT1G31910	AT2G45530	AT3G50140	AT4G37000	AT5G44780
AT1G32220	AT2G45540	AT3G50190	AT4G37040	AT5G44830
AT1G32460	AT2G45680	AT3G50790	AT4G37225	AT5G44920
AT1G32575	AT2G45720	AT3G50840	AT4G37300	AT5G44930
AT1G32583	AT2G45800	AT3G50850	AT4G37409	AT5G44940
AT1G32600	AT2G45840	AT3G50950	AT4G37432	AT5G44960
AT1G32630	AT2G45850	AT3G51075	AT4G37560	AT5G44970
AT1G32740	AT2G45930	AT3G51140	AT4G37608	AT5G45000
AT1G33050	AT2G45990	AT3G51238	AT4G37660	AT5G45010
AT1G33070	AT2G46192	AT3G51290	AT4G37682	AT5G45030
AT1G33120	AT2G46200	AT3G51390	AT4G37890	AT5G45400
AT1G33140	AT2G46225	AT3G51800	AT4G38000	AT5G45455
AT1G33350	AT2G46270	AT3G51970	AT4G38040	AT5G45460
AT1G33415	AT2G46320	AT3G52030	AT4G38070	AT5G45472
AT1G33560	AT2G46430	AT3G52040	AT4G38170	AT5G45475
AT1G33600	AT2G46460	AT3G52060	AT4G38180	AT5G45720
AT1G33612	AT2G46570	AT3G52070	AT4G38210	AT5G45930
AT1G33615	AT2G46572	AT3G52072	AT4G38225	AT5G46085
AT1G33680	AT2G46600	AT3G52080	AT4G38250	AT5G46110
AT1G33770	AT2G46610	AT3G52105	AT4G38280	AT5G46430
AT1G33940	AT2G46910	AT3G52110	AT4G38290	AT5G46490
AT1G34000	AT2G46995	AT3G52120	AT4G38300	AT5G46510
AT1G34015	AT2G47020	AT3G52130	AT4G38310	AT5G46700
AT1G34047	AT2G47110	AT3G52155	AT4G38495	AT5G46825
AT1G34315	AT2G47150	AT3G52210	AT4G38545	AT5G46871
AT1G34370	AT2G47170	AT3G52380	AT4G38552	AT5G46910
AT1G34390	AT2G47200	AT3G52526	AT4G38560	AT5G47060
AT1G34460	AT2G47380	AT3G52590	AT4G38590	AT5G47130
AT1G34490	AT2G47390	AT3G52605	AT4G38770	AT5G47200
AT1G34550	AT2G47480	AT3G52680	AT4G38825	AT5G47435
AT1G34630	AT2G47550	AT3G52700	AT4G39030	AT5G47510
AT1G34790	AT2G47560	AT3G52720	AT4G39040	AT5G47640
AT1G34792	AT2G47580	AT3G52860	AT4G39170	AT5G47660
AT1G34795	AT2G47640	AT3G53090	AT4G39235	AT5G47670
AT1G34800	AT2G47730	AT3G53130	AT4G39710	AT5G47720
AT1G34805	AT2G47750	AT3G53240	AT4G39838	AT5G47730
AT1G34807	AT2G47760	AT3G53530	AT4G39840	AT5G47740
AT1G34810	AT2G47780	AT3G53580	AT4G39860	AT5G47800
AT1G34812	AT2G47880	AT3G53590	AT4G39960	AT5G47960
AT1G34815	AT2G47890	AT3G53610	AT4G39970	AT5G48200
AT1G34817	AT2G47930	AT3G54050	AT4G39990	AT5G48280
AT1G34820	AT2G47935	AT3G54080	AT4G40065	AT5G48412
AT1G34822	AT2G47990	AT3G54240	AT4G40085	AT5G48480
AT1G34825	AT2G48070	AT3G54420		AT5G48580
AT1G34827	AT2G48140	AT3G54490		AT5G48710
AT1G34830		AT3G54500		AT5G48730
AT1G34855		AT3G54625		AT5G48775
AT1G34910		AT3G54730		AT5G48800
AT1G35030		AT3G54790		AT5G48810
AT1G35170		AT3G54910		AT5G48870
AT1G35400		AT3G54980		AT5G49030
AT1G35515		AT3G55030		AT5G49110
AT1G35540		AT3G55220		AT5G49138
AT1G35545		AT3G55290		AT5G49152
AT1G35680		AT3G55310		AT5G49305
AT1G36380		AT3G55320		AT5G49570
AT1G36390		AT3G55390		AT5G49645
AT1G36622		AT3G55485		AT5G49840
AT1G36990		AT3G55513		AT5G49860
AT1G37000		AT3G55520		AT5G49920
AT1G38065		AT3G55530		AT5G49945
AT1G39060		AT3G55665		AT5G50060
AT1G39070		AT3G55830		AT5G50090
AT1G40086		AT3G55880		AT5G50240
AT1G40090		AT3G55890		AT5G50365
AT1G40129		AT3G55930		AT5G50443
AT1G42525		AT3G56040		AT5G50510
AT1G42615		AT3G56180		AT5G50520
AT1G43080		AT3G56250		AT5G50530
AT1G43090		AT3G56310		AT5G50540
AT1G43245		AT3G56408		AT5G50550
AT1G43600		AT3G56450		AT5G50560
AT1G43605		AT3G56460		AT5G50562
AT1G43850		AT3G56470		AT5G50565
AT1G44100		AT3G56480		AT5G50570
AT1G44120		AT3G56500		AT5G50580
AT1G44414		AT3G56540		AT5G50590
AT1G45163		AT3G56650		AT5G50600
AT1G45215		AT3G56740		AT5G50610
AT1G45221		AT3G56750		AT5G51010
AT1G45229		AT3G56825		AT5G51110
AT1G45238		AT3G56830		AT5G51130
AT1G45242		AT3G56840		AT5G51180
AT1G45243		AT3G56870		AT5G51580
AT1G45474		AT3G56910		AT5G51630
AT1G47250		AT3G56940		AT5G51680
AT1G47265		AT3G56950		AT5G51750
AT1G47278		AT3G56960		AT5G51790
AT1G47300		AT3G57040		AT5G51880
AT1G47410		AT3G57062		AT5G51910
AT1G47450		AT3G57072		AT5G52040
AT1G47495		AT3G57250		AT5G52070
AT1G47657		AT3G57290		AT5G52100
AT1G47680		AT3G57320		AT5G52170
AT1G47690		AT3G57340		AT5G52210
AT1G47915		AT3G57360		AT5G52470
AT1G47920		AT3G57580		AT5G52840
AT1G48100		AT3G57660		AT5G53048
AT1G48160		AT3G57710		AT5G53060
AT1G48315		AT3G57720		AT5G53310
AT1G48350		AT3G57765		AT5G53330
AT1G48370		AT3G57785		AT5G53340
AT1G48390		AT3G57800		AT5G53360
AT1G48400		AT3G57910		AT5G53370
AT1G48460		AT3G57965		AT5G53430
AT1G48560		AT3G58100		AT5G53740
AT1G48670		AT3G58130		AT5G53790
AT1G48698		AT3G58150		AT5G53895
AT1G48725		AT3G58170		AT5G53902
AT1G48760		AT3G58540		AT5G54030
AT1G48770		AT3G58710		AT5G54040
AT1G48910		AT3G58780		AT5G54070
AT1G48953		AT3G58790		AT5G54080
AT1G48970		AT3G58950		AT5G54165
AT1G49030		AT3G59040		AT5G54170
AT1G49140		AT3G59068		AT5G54270
AT1G49200		AT3G59110		AT5G54300
AT1G49220		AT3G59160		AT5G54569
AT1G49225		AT3G59240		AT5G54680
AT1G49250		AT3G59245		AT5G54710
AT1G49350		AT3G59290		AT5G54780
AT1G49360		AT3G59300		AT5G55050
AT1G49405		AT3G59400		AT5G55200
AT1G49530		AT3G59435		AT5G55450
AT1G49540		AT3G59600		AT5G55460
AT1G49720		AT3G59650		AT5G55570
AT1G49820		AT3G59690		AT5G55880
AT1G49938		AT3G59710		AT5G55893
AT1G49960		AT3G59730		AT5G55930
AT1G50010		AT3G59940		AT5G56120
AT1G50020		AT3G59950		AT5G56220
AT1G50055		AT3G59970		AT5G56510
AT1G50270		AT3G60150		AT5G56610
AT1G50440		AT3G60286		AT5G56660
AT1G50560		AT3G60328		AT5G56870
AT1G50570		AT3G60590		AT5G56980
AT1G50660		AT3G60810		AT5G57240
AT1G50700		AT3G60910		AT5G57567
AT1G50740		AT3G60940		AT5G57569
AT1G50900		AT3G60950		AT5G57760
AT1G50910		AT3G60960		AT5G57820
AT1G50940		AT3G61060		AT5G57870
AT1G51000		AT3G61080		AT5G57880
AT1G51010		AT3G61230		AT5G57890
AT1G51020		AT3G61270		AT5G58060
AT1G51240		AT3G61300		AT5G58130
AT1G51390		AT3G61350		AT5G58140
AT1G51400		AT3G61360		AT5G58230
AT1G51402		AT3G61370		AT5G58250
AT1G51470		AT3G61380		AT5G58260
AT1G51540		AT3G61530		AT5G58310
AT1G51550		AT3G61560		AT5G58320
AT1G51590		AT3G61650		AT5G58340
AT1G51620		AT3G61800		AT5G58375
AT1G51645		AT3G62050		AT5G58560
AT1G51660		AT3G62080		AT5G58570
AT1G51820		AT3G62090		AT5G58620
AT1G51830		AT3G62140		AT5G58640
AT1G51960		AT3G62340		AT5G58770
AT1G52191		AT3G62470		AT5G58790
AT1G52230		AT3G62500		AT5G58960
AT1G52320		AT3G62580		AT5G58970
AT1G52330		AT3G62590		AT5G59000
AT1G52340		AT3G62610		AT5G59080
AT1G52430		AT3G62690		AT5G59260
AT1G52440		AT3G62740		AT5G59400
AT1G52460		AT3G62830		AT5G59450
AT1G52490		AT3G63093		AT5G59470
AT1G52500		AT3G63130		AT5G59570
AT1G52510		AT3G63140		AT5G59580
AT1G52530		AT3G63210		AT5G59610
AT1G52580		AT3G63255		AT5G59660
AT1G52618		AT3G63400		AT5G59730
AT1G52690		AT3G63445		AT5G59850
AT1G52820		AT3G63470		AT5G59890
AT1G52905		AT3G63490		AT5G59950
AT1G52910		AT3G63500		AT5G60020
AT1G52940				AT5G60022
AT1G53023				AT5G60050
AT1G53100				AT5G60210
AT1G53160				AT5G60220
AT1G53230				AT5G60230
AT1G53400				AT5G60250
AT1G53440				AT5G60430
AT1G53470				AT5G60510
AT1G53480				AT5G60620
AT1G53500				AT5G60630
AT1G53541				AT5G60830
AT1G53542				AT5G60860
AT1G53550				AT5G61030
AT1G53708				AT5G61210
AT1G53730				AT5G61260
AT1G53800				AT5G61360
AT1G53870				AT5G61440
AT1G53875				AT5G61490
AT1G53880				AT5G61620
AT1G53885				AT5G61650
AT1G53887				AT5G61690
AT1G53890				AT5G61910
AT1G53970				AT5G61920
AT1G54150				AT5G61930
AT1G54160				AT5G61980
AT1G54270				AT5G61990
AT1G54320				AT5G62040
AT1G54350				AT5G62420
AT1G54360				AT5G62520
AT1G54370				AT5G62570
AT1G54680				AT5G62850
AT1G54690				AT5G62910
AT1G54710				AT5G63010
AT1G54720				AT5G63020
AT1G54780				AT5G63050
AT1G54790				AT5G63190
AT1G54830				AT5G63290
AT1G54953				AT5G63300
AT1G55160				AT5G63320
AT1G55190				AT5G63370
AT1G55265				AT5G63470
AT1G55270				AT5G63490
AT1G55290				AT5G63640
AT1G55330				AT5G64150
AT1G55365				AT5G64160
AT1G55380				AT5G64270
AT1G55390				AT5G64390
AT1G55420				AT5G64400
AT1G55430				AT5G64570
AT1G55510				AT5G64800
AT1G55670				AT5G64816
AT1G55755				AT5G64910
AT1G55820				AT5G64920
AT1G55860				AT5G64960
AT1G55917				AT5G65050
AT1G55930				AT5G65060
AT1G55940				AT5G65225
AT1G56000				AT5G65274
AT1G56010				AT5G65480
AT1G56080				AT5G65540
AT1G56100				AT5G65575
AT1G56105				AT5G65600
AT1G56160				AT5G65610
AT1G56170				AT5G65630
AT1G56220				AT5G65685
AT1G56240				AT5G65780
AT1G56242				AT5G65860
AT1G56290				AT5G65960
AT1G56510				AT5G66052
AT1G56555				AT5G66180
AT1G56570				AT5G66230
AT1G56610				AT5G66280
AT1G56700				AT5G66330
AT1G56740				AT5G66340
AT1G56750				AT5G66530
AT1G56760				AT5G66558
AT1G56770				AT5G66595
AT1G56780				AT5G66620
AT1G56800				AT5G66650
AT1G56810				AT5G66658
AT1G56820				AT5G66720
AT1G56830				AT5G66880
AT1G56840				AT5G67100
AT1G56850				AT5G67170
AT1G56860				AT5G67230
AT1G56870				AT5G67245
AT1G56880				AT5G67260
AT1G56890				AT5G67300
AT1G56900				AT5G67310
AT1G56920				AT5G67380
AT1G56930				AT5G67460
AT1G56950				AT5G67488
AT1G56960				AT5G67540
AT1G56970
AT1G56980
AT1G56990
AT1G57000
AT1G57010
AT1G57020
AT1G57030
AT1G57040
AT1G57050
AT1G57060
AT1G57070
AT1G57080
AT1G57090
AT1G57100
AT1G57110
AT1G57120
AT1G57130
AT1G57140
AT1G57160
AT1G57170
AT1G57180
AT1G57190
AT1G57200
AT1G57220
AT1G57230
AT1G57240
AT1G57250
AT1G57260
AT1G57270
AT1G57280
AT1G57290
AT1G57300
AT1G57310
AT1G57320
AT1G57330
AT1G57340
AT1G57350
AT1G57370
AT1G57380
AT1G57400
AT1G57410
AT1G57420
AT1G57430
AT1G57440
AT1G57450
AT1G57460
AT1G57470
AT1G57490
AT1G57500
AT1G57520
AT1G57565
AT1G57870
AT1G57943
AT1G58220
AT1G58242
AT1G58260
AT1G58390
AT1G58520
AT1G58602
AT1G58643
AT1G58684
AT1G58725
AT1G58766
AT1G58807
AT1G58808
AT1G58848
AT1G58936
AT1G58983
AT1G59030
AT1G59077
AT1G59124
AT1G59171
AT1G59218
AT1G59460
AT1G59670
AT1G59710
AT1G59840
AT1G59850
AT1G59980
AT1G60090
AT1G60110
AT1G60280
AT1G60300
AT1G60420
AT1G60460
AT1G60505
AT1G60525
AT1G60670
AT1G60820
AT1G60830
AT1G60900
AT1G60910
AT1G60990
AT1G61090
AT1G61093
AT1G61150
AT1G61180
AT1G61190
AT1G61280
AT1G61300
AT1G61310
AT1G61320
AT1G61400
AT1G61415
AT1G61420
AT1G61430
AT1G61440
AT1G61460
AT1G61475
AT1G61480
AT1G61490
AT1G61560
AT1G61563
AT1G61565
AT1G61610
AT1G61670
AT1G61810
AT1G61980
AT1G61990
AT1G62000
AT1G62060
AT1G62080
AT1G62085
AT1G62110
AT1G62160
AT1G62170
AT1G62180
AT1G62190
AT1G62250
AT1G62310
AT1G62510
AT1G62580
AT1G62590
AT1G62600
AT1G62610
AT1G62620
AT1G62630
AT1G62720
AT1G62790
AT1G62800
AT1G62840
AT1G62880
AT1G62910
AT1G62914
AT1G62915
AT1G62978
AT1G63057
AT1G63070
AT1G63130
AT1G63140
AT1G63270
AT1G63330
AT1G63350
AT1G63360
AT1G63370
AT1G63400
AT1G63580
AT1G63590
AT1G63615
AT1G63770
AT1G63860
AT1G63870
AT1G63980
AT1G64100
AT1G64185
AT1G64190
AT1G64253
AT1G64255
AT1G64280
AT1G64450
AT1G64561
AT1G64563
AT1G64630
AT1G64740
AT1G64930
AT1G64970
AT1G65110
AT1G65120
AT1G65230
AT1G65350
AT1G65370
AT1G65420
AT1G65540
AT1G65960
AT1G65970
AT1G66310
AT1G66320
AT1G66465
AT1G66510
AT1G66550
AT1G66640
AT1G66820
AT1G66870
AT1G66880
AT1G66910
AT1G66930
AT1G66980
AT1G67020
AT1G67148
AT1G67150
AT1G67330
AT1G67350
AT1G67365
AT1G67430
AT1G67481
AT1G67623
AT1G67792
AT1G67855
AT1G67940
AT1G67950
AT1G68020
AT1G68080
AT1G68290
AT1G68400
AT1G68510
AT1G68570
AT1G68585
AT1G68630
AT1G68640
AT1G68680
AT1G68723
AT1G68760
AT1G68800
AT1G68862
AT1G68870
AT1G68877
AT1G68940
AT1G68945
AT1G69010
AT1G69270
AT1G69280
AT1G69325
AT1G69370
AT1G69570
AT1G69587
AT1G69620
AT1G69818
AT1G70170
AT1G70200
AT1G70210
AT1G70330
AT1G70340
AT1G70430
AT1G70470
AT1G70480
AT1G70645
AT1G70650
AT1G70760
AT1G70949
AT1G71180
AT1G71260
AT1G71300
AT1G71310
AT1G71430
AT1G71450
AT1G71480
AT1G71490
AT1G71528
AT1G71690
AT1G71710
AT1G71760
AT1G71828
AT1G71865
AT1G71950
AT1G72060
AT1G72070
AT1G72360
AT1G72530
AT1G72540
AT1G72560
AT1G72600
AT1G72645
AT1G72660
AT1G72750
AT1G72800
AT1G72850
AT1G72855
AT1G72890
AT1G72900
AT1G72910
AT1G72920
AT1G72930
AT1G72940
AT1G73030
AT1G73065
AT1G73100
AT1G73130
AT1G73190
AT1G73300
AT1G73440
AT1G73790
AT1G74030
AT1G74060
AT1G74170
AT1G74180
AT1G74200
AT1G74205
AT1G74300
AT1G74340
AT1G74360
AT1G74370
AT1G74380
AT1G74410
AT1G74430
AT1G74440
AT1G74458
AT1G74470
AT1G74545
AT1G74550
AT1G74580
AT1G74660
AT1G74670
AT1G74730
AT1G74750
AT1G74870
AT1G74900
AT1G74930
AT1G75080
AT1G75090
AT1G75170
AT1G75180
AT1G75290
AT1G75295
AT1G75335
AT1G75360
AT1G75440
AT1G75450
AT1G75780
AT1G75890
AT1G76050
AT1G76065
AT1G76140
AT1G76350
AT1G76360
AT1G76390
AT1G76460
AT1G76680
AT1G76700
AT1G76720
AT1G76750
AT1G76760
AT1G76780
AT1G76820
AT1G76850
AT1G76878
AT1G76890
AT1G76990
AT1G77122
AT1G77230
AT1G77270
AT1G77290
AT1G77765
AT1G77800
AT1G77870
AT1G77930
AT1G77950
AT1G77990
AT1G78060
AT1G78130
AT1G78265
AT1G78476
AT1G78478
AT1G78570
AT1G78580
AT1G78700
AT1G78780
AT1G78865
AT1G78890
AT1G78915
AT1G78920
AT1G78970
AT1G79050
AT1G79270
AT1G79290
AT1G79330
AT1G79410
AT1G79480
AT1G79520
AT1G79529
AT1G79540
AT1G79560
AT1G79660
AT1G79670
AT1G79700
AT1G79720
AT1G79780
AT1G79810
AT1G79820
AT1G79850
AT1G79870
AT1G79890
AT1G79950
AT1G79990
AT1G80160
AT1G80310
AT1G80325
AT1G80410
AT1G80420
AT1G80625
AT1G80820
AT1G80850
AT1G80890
AT1G80910
AT1G80940
AT1G80960
