## Supplementary material for "The reference-free pangenome of *Arabidopsis thaliana*": Table_S5_private_genes_annotated_on_non_ref_assemblies.xlsx

### Sheet: in
Table S5. Reference derived genes mapped to non-reference genomes and classified as private in the A. thaliana pangenome.
Chromosome	Gene	Genomic class	Assembly	Copy number
chr1	AT1G01880	private	GCA_933208065	1
chr1	AT1G19750	private	GCA_024498435	1
chr1	AT1G26120	private	GCA_949796645	1
chr1	AT1G29370	private	GCA_949796415	1
chr1	AT1G47960	private	GCA_946406895	1
chr1	AT1G49180	private	GCA_946406895	1
chr1	AT1G67455	private	GCA_024498555	1
chr1	AT1G73210	private	GCA_902460295	1
chr1	AT1G77150	private	GCA_024498515	1
chr2	AT2G01010	private	GCA_946413305	1
chr2	AT2G04405	private	GCA_949796605	1
chr2	AT2G14530	private	GCA_949796415	1
chr2	AT2G15660	private	GCA_903064325	1
chr2	AT2G23400	private	GCA_024498515	1
chr2	AT2G30740	private	GCA_949796385	1
chr2	AT2G00930	private	GCA_902460295	1
chr3	AT3G14850	private	GCA_946409825	1
chr3	AT3G25880	private	GCA_949796415	1
chr3	AT3G27300	private	GCA_946407795	1
chr3	AT3G00470	private	GCA_024498455	1
chr3	AT3G29385	private	GCA_024498495	1
chr3	AT3G52000	private	GCA_946405725	1
chr3	AT3G58415	private	GCA_946413285	1
chr4	AT4G05150	private	GCA_024498475	1
chr4	AT4G05195	private	GCA_946406895	1
chr4	AT4G11400	private	GCA_946404385	1
chr4	AT4G12810	private	GCA_946406895	1
chr4	AT4G12825	private	GCA_949796645	1
chr4	AT4G17440	private	GCA_946412065	1
chr4	AT4G21630	private	GCA_946405545	1
chr4	AT4G03125	private	GCA_902460305	1
chr4	AT4G27080	private	GCA_001651475	1
chr4	AT4G30910	private	GCA_903064285	1
chr4	AT4G31480	private	GCA_946413405	1
chr4	AT4G33090	private	GCA_949796645	1
chr5	AT5G07810	private	GCA_946409825	1
chr5	AT5G18720	private	GCA_949796415	1
chr5	AT5G38530	private	GCA_946411885	1
chr5	AT5G43300	private	GCA_024498435	1
chr5	AT5G48980	private	GCA_946409825	1
chr5	AT5G57400	private	GCA_946414305	1
